# BTEXgenie: A curated and user-friendly tool for profile HMM-based substrate-specific annotation of BTEX degradation genes

**DOI:** 10.64898/2026.05.12.724592

**Authors:** June Qu, Arkadiy I. Garber, Catherine R. Armbruster

## Abstract

**Background:** Benzene, toluene, ethylbenzene, and xylene (BTEX) are volatile aromatic hydrocarbons that are widespread environmental pollutants arising from petroleum processing, fuel combustion, and other industrial activities. Persistent BTEX contamination poses substantial risks to human health and ecosystems, underscoring the need for effective long term remediation strategies. Microbial bioremediation is a promising and sustainable approach for BTEX removal, but development of these approaches requires accurate detection of the genes and pathways responsible for substrate specific degradation. Although profile hidden Markov model (HMM) databases are widely used for functional annotation, existing annotation resources lack the substrate-specific resolution needed to distinguish between closely-related BTEX-degrading enzymes with different catalytic specificities.

**Results:** We developed BTEXgenie as a sensitive annotation tool that uses custom HMMs built from alignments of experimentally validated BTEX degradation proteins to identify genes involved in the initial steps of aerobic and anaerobic BTEX degradation. BTEXgenie improved detection of anaerobic BTEX degradation genes that were absent from KOfam annotations. In benchmarking against the KEGG KOfam HMM database, BTEXgenie achieved 17.73%higher overall sensitivity while maintaining comparable specificity at 97.02%across genes involved in BTEX degradation pathways.

When applied to environmental metagenomes, BTEXgenie recovered pathway patterns consistent with reported site characteristics and known degradation potential. In addition to gene annotation, BTEXgenie supports downstream interpretation through KEGG pathway-based visualization of detected functions and Circos-based visualization of genomic hit distributions.

**Conclusions:** BTEXgenie is a substrate-specific annotation tool built from custom HMMs for detecting genes involved in BTEX degradation. By integrating gene annotation with pathway and genome-level visualizations, BTEXgenie facilitates characterization of microbial BTEX degradation potential in environmental and comparative genomic studies.
