## Supplemental file 1 for "BTEXgenie: A curated and user-friendly tool for profile HMM-based substrate-specific annotation of BTEX degradation genes"

### Sheet: BTEXgenie_supplemental_1
HMM	Accession ID	Enzyme Name	Species	Validation Level	DOI
tmoA_tbuA1_touA	Q00456	Toluene-4-monooxygenase system, hydroxylase component subunit alpha	Ectopseudomonas mendocina	experimental	10.1128/jb.173.17.5315-5327.1991
	BFJ75517.1	Toluene-4-monooxygenase system, hydroxylase component subunit alpha	Cupriavidus sp. LA-1	putative	10.4014/jmb.2301.01011
	AAB09618.1	toluene-3-monooxygenase oxygenase subunit	Ralstonia pickettii	experimental	10.1128/jb.176.12.3749-3756.1994
	ALP69204.1	toluene o-xylene monooxygenase oxygenase subunit TouA	Stutzerimonas stutzeri	experimental	10.1128/AEM.64.10.3626-3632.1998
	AAT40431.1	toluene o-xylene monooxygenase component	Pseudomonas sp. OX1	experimental	10.1128/AEM.64.10.3626-3632.1998
	CAA06654.1	toluene, o-xylene monooxygenase oxygenase subunit	Pseudomonas sp. OX1	experimental	10.1128/AEM.64.10.3626-3632.1998
tmoB_tbuU_touB	QCT24446.1	TmoB	Ectopseudomonas oleovorans	experimental	10.1128/jb.173.9.3010-3016.1991
	WP_218313212.1	toluene-4-monooxygenase system hydroxylase subunit gamma TmoB	Alteromonas antoniana	experimental	10.1021/bi900144a
	WP_027854930.1	toluene-4-monooxygenase system hydroxylase subunit gamma TmoB	Marinobacterium litorale	experimental	10.1128/jb.173.9.3010-3016.1991
	Q00457	Toluene-4-monooxygenase system, hydroxylase component subunit gamma	Ectopseudomonas mendocina	experimental	10.1128/jb.173.17.5315-5327.1991
	AAS48548.1	gamma hydroxylase subunit	Ralstonia pickettii	putative	10.1021/bi900144a and 10.1021/bi901150a
tmoC_tbuB_touC	QCT24445.1	TmoC	Ectopseudomonas oleovorans	putative	10.1128/jb.173.17.5315-5327.1991
	WP_196694643.1	toluene-4-monooxygenase system ferredoxin TmoC	Pseudomonadaceae	putative	10.1128/jb.173.17.5315-5327.1991
	WP_354409929.1	toluene-4-monooxygenase system ferredoxin TmoC	unclassified Marinobacterium	putative	10.1128/jb.173.17.5315-5327.1991
	WP_290703946.1	toluene-4-monooxygenase system ferredoxin TmoC	Amphritea sp.	putative	10.1128/jb.173.17.5315-5327.1991
	Q00458	Toluene-4-monooxygenase system, ferredoxin component	Ectopseudomonas mendocina	experimental	10.1128/jb.173.17.5315-5327.1991
	WP_196694643.1	toluene-4-monooxygenase system ferredoxin TmoC	Pseudomonas aeruginosa	putative	10.1128/jb.173.17.5315-5327.1991
	WP_218313211.1	toluene-4-monooxygenase system ferredoxin TmoC	Alteromonas antoniana	putative	10.1128/jb.173.17.5315-5327.1991
	AAB09621.1	toluene-3-monooxygenase ferredoxin protein	Ralstonia pickettii	experimental	10.1128/jb.176.12.3749-3756.1994
	CAA06656.1	ferredoxin	Pseudomonas sp. OX1	experimental	10.1021/bi500892n
tmoD_tbuV_touD	QCT24444.1	TmoD	Ectopseudomonas oleovorans	putative	10.1021/bi047459g
	WP_196694644.1	toluene-4-monooxygenase system effector TmoD	Pseudomonadaceae	putative	10.1021/bi047459g
	Q00459	Toluene-4-monooxygenase system, effector component	Ectopseudomonas mendocina	experimental	10.1021/bi047459g
	WP_196694644.1	toluene-4-monooxygenase system effector TmoD	Pseudomonas aeruginosa	putative	10.1128/JB.173.17.5315-5327.1991
	WP_354410008.1	toluene-4-monooxygenase system effector TmoD	unclassified Marinobacterium	putative	10.1128/JB.173.17.5315-5327.1991
	2BF3_A Chain A	Chain A, TOLUENE-4-MONOOXYGENASE SYSTEM PROTEIN D	Ectopseudomonas mendocina	experimental	10.1021/bi047459g
	WP_290703944.1	toluene-4-monooxygenase system effector TmoD	Amphritea sp.	experimental	10.1021/bi047459g
	WP_218313210.1	toluene-4-monooxygenase system effector TmoD	Alteromonas antoniana	experimental	10.1021/bi047459g
tmoE_tbuA2	QCT24443.1	TmoE	Ectopseudomonas oleovorans	putative	10.1128/jb.173.17.5315-5327.1991
	Q00460.3	hydroxylase component subunit beta; Short=T4MO		putative	10.1128/jb.173.17.5315-5327.1991
	WP_196694645.1	toluene-4-monooxygenase system hydroxylase subunit beta TmoE	Pseudomonas aeruginosa	putative	10.1128/jb.173.17.5315-5327.1991
	WP_027854927.1	toluene-4-monooxygenase system hydroxylase subunit beta TmoE	Marinobacterium litorale	putative	10.1128/jb.173.17.5315-5327.1991
	WP_218313209.1	toluene-4-monooxygenase system hydroxylase subunit beta TmoE	Alteromonas antoniana	putative	10.1128/jb.173.17.5315-5327.1991
	AAB09622.1	toluene-3-monooxygenase oxygenase subunit	Ralstonia pickettii	experimental	10.1016/0378-1119(94)00844-I
tmoF_tbuC_touF	Q03304	Toluene-4-monooxygenase system, ferredoxin--NAD(+) reductase component	Ectopseudomonas mendocina	experimental	10.1128/jb.174.22.7253_7261.1992
	WP_196694646.1	toluene-4-monooxygenase system ferredoxin--NAD(+) reductase TmoF	Pseudomonas aeruginosa	putative	10.1128/JB.186.10.3117_3123.2004
	AAB09623.1	toluene-3-monooxygenase oxidoreductase	Ralstonia pickettii	experimental	10.1128/JB.186.10.3117_3123.2004
	ALP69209.1	tomo F oxidoreductase TouF	Stutzerimonas stutzeri	experimental	10.1128/aem.64.10.3626_3632.1998
todA	BAC05507.1	TodA	Thauera sp. DNT-1	experimental	10.1128/AEM.70.3.1385_1392.2004
	AKU14307.1	TodA	Azoarcus sp. CIB	experimental	10.1111/j.1462-2920.2007.01412.x
	ADI95400.1	TodA	Pseudomonas putida DOT-T1E	experimental	10.1186/1471-2164-14-666
	AAK41472.1	Toluene 1,2-dioxygenase system ferredoxin--NAD(+) reductase component, probable (todA)	Saccharolobus solfataricus P2	putative	10.1073/pnas.141222098
	KRT66445.1	MAG: toluene 1,2-dioxygenase system ferredoxin--NAD(+) reductase component, (todA)	Candidatus Dadabacteria bacterium CSP1-2	putative	10.1016/0006-291X(77)91268-2
	P0C621.1	RecName: Full=Toluene 1,2-dioxygenase system ferredoxin--NAD(+) reductase component		experimental	10.1016/0021-9258(89)86213_7
todB	BAC05506.1	TodB	Thauera sp. DNT-1	experimental	10.1128/AEM.70.3.1385_1392.2004
	AKU14308.1	TodB	Azoarcus sp. CIB	experimental	10.1016/j.syapm.2015.07.002
	ADI95399.1	TodB	Pseudomonas putida DOT-T1E	experimental	10.1128/AEM.54.6.1498_1503.1988
	P0C620.1	RecName: Full=Toluene 1,2-dioxygenase system ferredoxin subunit		experimental	10.1128/AEM.54.6.1498_1503.1988
	A5W4F0.1	RecName: Full=Toluene 1,2-dioxygenase system ferredoxin subunit		experimental	10.1107/S0907444908036524
todC1_bedC1	A5W4F2.1	Benzene 1,2-dioxygenase subunit alpha		experimental	10.1016/0378_1097(90)90314_G
	ADI95397.1	TodC1	Pseudomonas putida DOT-T1E	experimental	10.1016/j.jbiosc.2025.07.010
	BCX75806.1	toluene dioxygenase iron-sulfur protein component, large subunit	Acinetobacter sp. Tol 5	experimental	10.1016/j.jbiosc.2025.07.010
	Q07944.1	RecName: Full=Benzene 1,2-dioxygenase subunit alpha		experimental	10.1128/AEM.71.3.1570_1580.2005
	AAA17758.1	BedC1 (plasmid)	Pseudomonas putida	experimental	10.1016/0378_1097(90)90314_G
	ABA10809.1	toluene dioxygenase large subunit	Pseudomonas putida	experimental	10.1128/AEM.54.6.1498_1503.1988
	WP_221260616.1	aromatic ring-hydroxylating dioxygenase subunit alpha	Acinetobacter	experimental	10.1128/JB.183_1.109_118.2001
todC2_bedC2	A5W4F1.1	Benzene 1,2-dioxygenase subunit beta		experimental	10.1128/AEM.71.3.1570_1580.2005
	ADI95398.1	TodC2	Pseudomonas putida DOT-T1E	experimental	10.1128/AEM.70.3.1385_1392.2004
	BCX75805.1	toluene dioxygenase iron-sulfur protein component, small subunit	Acinetobacter sp. Tol 5	experimental	10.1016/j.jbiosc.2025.07.010
	CAB99197.1	alkylbenzene dioxygenase, iron sulfur protein, small subunit EbdAb	Pseudomonas putida	experimental	10.1128/AEM.67.1.453_458.2001
todD	BAC05508.1	TodD, partial	Thauera sp. DNT-1	experimental	10.1128/AEM.70.3.1385_1392.2004
	AKU14306.1	TodD	Azoarcus sp. CIB	experimental	10.1016/j.syapm.2015.07.002
	ADI95401.1	TodD	Pseudomonas putida DOT-T1E	experimental	10.1128/AEM.69.9.5120_5127.2003
	P13859.1	RecName: Full=Cis-toluene dihydrodiol dehydrogenase		experimental	10.1128/jb.130.3.1117_1124.1977
	BCX75802.1	cis-toluene dihydrodiol dehydrogenase	Acinetobacter sp. Tol 5	experimental	10.1128/Spectrum.00259_21
tomA1	AAK07409.1	TomA1	Burkholderia cepacia	experimental	10.1128/AEM.00434_09
	Q1LNR3	Methane/phenol/toluene hydroxylase		experimental	10.1371/journal.pone.0010433
	WP_031404588.1	aromatic/alkene monooxygenase hydroxylase subunit beta	Thiomonas sp. FB-Cd	putative	10.1128/JB.00447-09
	ABA33697.1	phenol hydroxylase component	Burkholderia cepacia	putative	10.1021/bi00043a012
tomA2	AAK07410.1	TomA2	Burkholderia cepacia	experimental	10.1128/JB.184.2.344_349.2002
	ABF08212.1	phenol hydroxylase P2 protein (phenol 2-monooxygenase P2 component) (protein belongs to CMGI-2)	Cupriavidus metallidurans CH34	experimental	10.1371/journal.pone.0010433
	ABA33698.1	phenol hydroxylase component	Burkholderia cepacia	experimental	10.1021/bi052282u
	SBP89764.1	Phenol hydroxylase P2 protein	Thiomonas delicata	experimental	10.1021/bi052282u
tomA3	AAK07411.1	TomA3	Burkholderia cepacia	experimental	10.1128/JB.184.2.344_349.2002
	AAL50373.1	TomA3	Burkholderia cepacia	experimental	10.1128/JB.184.2.344_349.2002
	ASW03961.1	phenol 2-monooxygenase (plasmid)	Paraburkholderia aromaticivorans	experimental	10.1038/s41598-019-53133-4
	NYG32513.1	phenol hydroxylase P3 protein	Sphaerotilus montanus	experimental	10.1021/bi052282u
tomA4	AAK07412.1	TomA4	Burkholderia cepacia	experimental	10.1021/bi00043a012
	AAL50374.1	TomA4	Burkholderia cepacia	experimental	10.1128/JB.184.2.344-349.2002
	WP_291552925.1	phenol hydroxylase subunit P4	Comamonas sp. SCN 65-56	experimental	10.1128/AEM.02809_12
	WP_014159714.1	phenol hydroxylase subunit P4	Pseudoxanthomonas spadix	experimental	10.1128/AEM.02809-12
	WP_296502039.1	phenol hydroxylase subunit P4	Rhodoferax sp.	putative	10.1128/genomeA.00734-17
	WP_114969328.1	phenol hydroxylase subunit P4	Rhodoferax ferrireducens	putative	10.1099/ijs.0.02616-0
	WP_431275879.1	phenol hydroxylase subunit P4	Variovorax ureilyticus	putative	10.3389/fmicb.2022.805470
	OYU99751.1	MAG: phenol hydroxylase	Burkholderiales bacterium PBB5	putative	10.1128/genomeA.00734-17
	WP_119014785.1	phenol hydroxylase subunit P4	Simplicispira	putative	10.1099/ijsem.0.002618
tomA5	CAB3739072.1	TomA5	Burkholderia cepacia	experimental	10.1021/bi00043a012
	AAL50375.1	TomA5	Burkholderia cepacia	experimental	10.1021/bi00043a012
	CAB3739072.1	Phenol hydroxylase P5 protein	Paraburkholderia phenoliruptrix	experimental	10.1128/aem.46.5.1176_1181.1983
	ABO60471.1	Oxidoreductase FAD-binding domain protein (plasmid)	Burkholderia vietnamiensis G4	experimental	10.1007/s00253_025_13569_0
bssA	WP_107221981.1	benzylsuccinate synthase subunit alpha	Thauera aromatica	experimental	10.1046/j.1365-2958.1998.00826.x
	WP_343213269.1	benzylsuccinate synthase subunit alpha	Georgfuchsia toluolica	experimental	10.1111/1758-2229.12996
	CAG4882121.1	Benzylsuccinate synthase alpha subunit	Georgfuchsia toluolica	experimental	10.1111/1758-2229.12996
	WP_006524672.1	benzylsuccinate synthase subunit alpha	Desulfoscipio gibsoniae	experimental	10.1128/AEM.03934-12
	WP_006966105.1	benzylsuccinate synthase subunit alpha	Desulfotignum	experimental	10.1007/s11157-010-9219-2
	WP_014956012.1	benzylsuccinate synthase subunit alpha	Desulfobacula toluolica	experimental	10.1111/j.1462-2920.2012.02885.x
	HBY04457.1	benzylsuccinate synthase subunit alpha	Desulfotomaculum sp.	putative	10.1007/s00203-004-0672-6
	O87943.1	RecName: Full=Benzylsuccinate synthase alpha subunit		experimental	10.1046/j.1365-2958.1998.00826.x
bssB	WP_220634224.1	benzylsuccinate synthase beta subunit family protein	Georgfuchsia toluolica	experimental	10.1111/1758-2229.12996
	WP_220634239.1	benzylsuccinate synthase beta subunit family protein	Georgfuchsia toluolica	experimental	10.1111/1758-2229.12996
	9PZJ_B	Chain B, benzylsuccinate synthase beta chain	Thauera aromatica	experimental	10.1073/pnas.1405983111
	AIS23709.1	4-isopropylbenzyl-succinate synthase beta subunit	Thauera sp. pCyN2	experimental	10.1128/AEM.02385-14
	WP_076604499.1	benzylsuccinate synthase beta subunit family protein	Aromatoleum tolulyticum	experimental	10.1159/000441656
	MCK0511500.1	benzylsuccinate synthase beta subunit family protein	Aromatoleum buckelii	experimental	10.1159/000441656
	WP_054693336.1	benzylsuccinate synthase beta subunit family protein	Desulfosarcina cetonica	experimental	10.1159/000441656
	WP_054697275.1	benzylsuccinate synthase beta subunit family protein	Geotalea toluenoxydans	experimental	10.1128/AEM.62.4.1188-1196.1996
	WP_054698478.1	benzylsuccinate synthase beta subunit family protein	Desulfosarcina cetonica	experimental	10.1159/000441656
	WP_012647529.1	benzylsuccinate synthase subunit beta	Geotalea daltonii	experimental	10.1128/AEM.62.4.1188-1196.1996
	WP_014955667.1	benzylsuccinate synthase subunit beta	Desulfobacula toluolica	experimental	10.1111/j.1462-2920.2012.02885.x
	WP_246561192.1	benzylsuccinate synthase beta subunit family protein	Geobacter grbiciae	experimental	10.1128/AEM.68.8.4097-4102.2002
	WP_279384484.1	benzylsuccinate synthase beta subunit family protein	Geotalea toluenoxydans	experimental	10.1128/AEM.62.4.1188-1196.1996
	WP_244082793.1	benzylsuccinate synthase beta subunit family protein	Desulforhabdus sp. TSK	experimental	10.1159/000441656
	MBW1850017.1	benzylsuccinate synthase beta subunit family protein	Deltaproteobacteria bacterium	experimental	10.1046/j.1365-2958.1998.00826.x
	WP_243372888.1	benzylsuccinate synthase beta subunit family protein	Geotalea sp. SG265	experimental	10.1128/AEM.62.4.1188-1196.1996
	WP_145023173.1	benzylsuccinate synthase beta subunit family protein	Geobacter argillaceus	experimental	10.1128/AEM.68.8.4097-4102.2002
	MCD6577532.1	benzylsuccinate synthase beta subunit family protein	Anaerolineaceae bacterium	experimental	10.1046/j.1365-2958.1998.00826.x
	MFZ3129893.1	benzylsuccinate synthase beta subunit family protein	Desulfosporosinus sp.	experimental	10.1007/s00203-004-0672-6
	O87944.1	RecName: Full=Benzylsuccinate synthase beta subunit	Thauera aromatica	experimental	10.1021/bi801766g
xylA	P21394.1	RecName: Full=Xylene/toluene monooxygenase electron transfer component XylA		experimental	10.1111/j.1432-1033.1992.tb17260.x
	AAA26027.1	xylene monooxygenase (plasmid)	TOL plasmid	experimental	10.1111/j.1432-1033.1992.tb17260.x
	AAD03987.1	xylene monooxygenase electron transfer subunit (plasmid)	Novosphingobium aromaticivorans	experimental	10.1128/jb.181.5.1585-1602.1999
	BAF02446.1	xylene monooxygenase electron transfer subunit (plasmid)	Pseudomonas putida	experimental	10.1016/j.plasmid.2013.09.003
	AGC70481.1	xylene monooxygenase electron transfer subunit, XylA (plasmid)	Pseudomonas migulae	experimental	10.1016/j.plasmid.2013.09.003
xylM	P21395.1	RecName: Full=Xylene/toluene monooxygenase hydroxylase component XylM		experimental	10.1074/jbc.275.14.10085
	WP_028624485.1	xylene monooxygenase subunit XylM	Pseudomonas sp. Ant30-3	experimental	10.1128/genomeA.00522-14
	WP_213148873.1	xylene monooxygenase subunit XylM	Pseudomonas aeruginosa	experimental	10.1074/jbc.275.14.10085
	WP_043290721.1	xylene monooxygenase subunit XylM	Pseudoxanthomonas spadix	experimental	10.1128/AEM.02809-12
	WP_217681795.1	xylene monooxygenase subunit XylM	Geopseudomonas aromaticivorans	experimental	10.3389/fmicb.2022.929128
	MDY6890738.1	xylene monooxygenase subunit XylM	Pseudomonadota bacterium	experimental	10.1074/jbc.275.14.10085
edoA1	AAD12763.1	ethylbenzene dioxygenase large subunit	Pseudomonas fluorescens	experimental	10.1111/j.1574-6968.1998.tb13886.x
	RIA35339.1	ethylbenzene dioxygenase alpha subunit	Ectopseudomonas oleovorans	experimental	10.1111/j.1574-6968.1998.tb13886.x
	SHJ26042.1	ethylbenzene dioxygenase alpha subunit	Cycloclasticus pugetii	experimental	10.3389/fmicb.2023.1185619
	ABH00326.1	ethylbenzene dioxygenase alpha subunit (plasmid)	Rhodococcus jostii RHA1	experimental	10.1128/JB.01122-07
	BAC92712.1	ethylbenzene dioxygenase alpha subunit	Rhodococcus jostii RHA1	experimental	10.1128/JB.01122-07
edoA2	AAD12764.1	ethylbenzene dioxygenase small subunit	Pseudomonas fluorescens	experimental	10.1111/j.1574-6968.1998.tb13886.x
	SFS60863.1	ethylbenzene dioxygenase beta subunit	Paenibacillus sp. BC26	experimental	10.1111/j.1574-6968.1998.tb13886.x
	SEG88823.1	ethylbenzene dioxygenase beta subunit	Thermomonospora echinospora	experimental	10.1111/j.1574-6968.1998.tb13886.x
	BAC92713.1	ethylbenzene dioxygenase beta subunit	Rhodococcus jostii RHA1	experimental	10.1128/JB.01122-07
ndoB	WP_312538089.1	naphthalene 1,2-dioxygenase system large oxygenase NdoB	Stutzerimonas	experimental	10.1016/S0378-1119(99)00241-3
	WP_128872255.1	naphthalene 1,2-dioxygenase system large oxygenase NdoB	Pseudomonas	experimental	10.1128/jb.155.2.505-511.1983
	WP_454842785.1	naphthalene 1,2-dioxygenase system large oxygenase NdoB	Pseudomonas hormoni	experimental	10.1128/jb.155.2.505-511.1983
	WP_449103432.1	naphthalene 1,2-dioxygenase system large oxygenase NdoB	Pseudomonas veronii	experimental	10.1128/jb.155.2.505-511.1983
	P0A110.1	RecName: Full=Naphthalene 1,2-dioxygenase system, large oxygenase component subunit alpha		experimental	10.1016/S0969-2126(98)00059-8
	QTP35668.1	Naphthalene 1,2-dioxygenase subunit alpha	Burkholderia glumae	experimental	10.1128/jb.155.2.505-511.1983
	SON59649.1	Naphthalene 1,2-dioxygenase subunit alpha	Mycobacterium simulans	experimental	10.3390/ijms20143402
	AIO74308.1	naphthalene 1,2-dioxygenase subunit alpha	Burkholderia multivorans	experimental	10.1128/jb.155.2.505-511.1983
	BAE92156.1	iron sulfur protein large subunit NahAc of napthalene dioxygenase (plasmid)	Pseudomonas putida	experimental	10.1016/0378-1119(93)90613-8
	ADK11287.1	naphthalene dioxygenase large alpha subunit	Stutzerimonas stutzeri	experimental	10.1016/S0378-1119(99)00241-3
catA	P07773.1	RecName: Full=Catechol 1,2-dioxygenase; AltName: Full=1,2-CTD		experimental	10.1016/S0969-2126(00)00122-2
	AAK14065.1	catechol 1,2-dioxygenase	Streptomyces griseus	experimental	10.1128/AEM.67.1.47-52.2001
	CAA67941.1	catechol 1,2-dioxygenase	Rhodococcus opacus	experimental	10.1016/j.jsb.2009.12.023
	WP_010954053.1	catechol 1,2-dioxygenase	Pseudomonas	experimental	10.3389/fmicb.2020.01100
xylE	P54721.2	RecName: Full=Catechol-2,3-dioxygenase; AltName: Full=Catechol-induced ring cleavage extradiol dioxygenase		experimental	10.1016/S0969-2126(99)80006-9
	P06622.1	RecName: Full=Metapyrocatechase; Short=MPC; AltName: Full=CatO2ase; AltName: Full=Catechol 2,3-dioxygenase		experimental	10.1016/S0969-2126(99)80006-9
	Q53034.1	RecName: Full=Metapyrocatechase; Short=MPC; AltName: Full=CatO2ase; AltName: Full=Catechol 2,3-dioxygenase		experimental	10.1016/S0969-2126(99)80006-9
	P27887.1	RecName: Full=Metapyrocatechase; Short=MPC; AltName: Full=CatO2ase; AltName: Full=Catechol 2,3-dioxygenase		experimental	10.1128/jb.176.19.6074-6081.1994
	P31003.1	RecName: Full=Metapyrocatechase; Short=MPC; AltName: Full=CatO2ase; AltName: Full=Catechol 2,3-dioxygenase		experimental	10.1016/S0969-2126(99)80006-9
	AAX47250.1	catechol 2,3-dioxygenase	Delftia tsuruhatensis	experimental	10.1016/S1389-1723(07)70164-0
ebdA	Q5P5I0	Alpha-subunit of ethylbenzene dehydrogenase		experimental	10.1074/jbc.M101679200
	Q93PD2	Ethylbenzene dehydrogenase subunit A		experimental	10.1128/JB.183.15.4536-4542.2001
	A0A934GLU4	Molybdopterin-dependent oxidoreductase		experimental	10.1074/jbc.M101679200
	CAG4883893.1	Alpha-subunit of ethylbenzene dehydrogenase	Georgfuchsia toluolica	experimental	10.1111/1758-2229.12996
	CAI09412.1	Ethylbenzene dehydrogenase, alpha subunit	Aromatoleum aromaticum EbN1	experimental	10.1007/s00203-002-0487-2
	ANX03324.1	ethylbenzene dehydrogenase	Immundisolibacter cernigliae	experimental	10.1099/ijsem.0.001714
ebdB	AAK76388.1	anaerobic ethylbenzene dehydrogenase subunit B	Azoarcus sp. EB1	experimental	10.1128/JB.183.15.4536-4542.2001
	CAI07431.1	Beta-subunit of ethylbenzene dehydrogenase	Aromatoleum aromaticum EbN1	experimental	10.1074/jbc.M101679200
	CAI09413.1	Ethylbenzene dehydrogenase, beta subunit	Aromatoleum aromaticum EbN1	experimental	10.1007/s00203-002-0487-2
	MBV1919311.1	MAG: respiratory nitrate reductase subunit beta	Pseudomonadales bacterium	experimental	10.1074/jbc.M101679200
	MBI5922637.1	MAG: respiratory nitrate reductase subunit beta	Betaproteobacteria bacterium	experimental	10.1074/jbc.M101679200
	MCC6765126.1	MAG: 4Fe-4S dicluster domain-containing protein	Deltaproteobacteria bacterium	experimental	10.1128/JB.183.15.4536-4542.2001
ebdC	AAK76389.1	anaerobic ethylbenzene dehydrogenase subunit C	Azoarcus sp. EB1	experimental	10.1128/JB.183.15.4536-4542.2001
	CAI07430.1	Gamma-subunit of ethylbenzene dehydrogenase	Aromatoleum aromaticum EbN1	experimental	10.1074/jbc.M101679200
	CAI09414.1	Ethylbenzene dehydrogenase, gamma subunit	Aromatoleum aromaticum EbN1	experimental	10.1007/s00203-002-0487-2
	WP_169203728.1	ethylbenzene dehydrogenase subunit gamma	Aromatoleum bremense	experimental	10.1159/000441357
	WP_018992919.1	ethylbenzene dehydrogenase subunit gamma	Aromatoleum toluclasticum	experimental	10.1159/000441357
	UJB63889.1	ethylbenzene dehydrogenase	Acidovorax sp. YS12	experimental	10.1128/JB.183.15.4536-4542.2001
	MFI4939711.1	MAG: ethylbenzene dehydrogenase-related protein	Burkholderiales bacterium	experimental	10.1128/JB.183.15.4536-4542.2001
bcrA_type_I	CAA12249.1	A-subunit of benzoyl-CoA reductase	Thauera aromatica	experimental	10.1111/j.1432-1033.1998.2560148.x
	WP_043746493.1	benzoyl-CoA reductase subunit A	Thauera sp. SWB20	experimental	10.1111/j.1432-1033.1998.2560148.x
	HNF00674.1	MAG TPA: benzoyl-CoA reductase subunit A, partial	Thauera aminoaromatica	experimental	10.1128/mmbr.00021-08
	WP_111384739.1	benzoyl-CoA reductase subunit A	Rhodoplanes serenus	experimental	10.1111/j.1432-1033.1998.2560148.x
	MGE5504281.1	MAG: benzoyl-CoA reductase subunit A	Actinomycetota bacterium	experimental	10.1128/mmbr.00021-08
	WP_132545810.1	benzoyl-CoA reductase subunit A	Rhodovulum euryhalinum	experimental	10.1128/aem.57.7.2069-2073.1991
	WP_150095659.1	benzoyl-CoA reductase subunit A	Blastochloris sulfoviridis	experimental	10.1128/mmbr.00021-08
	KAA3630523.1	MAG: benzoyl-CoA reductase subunit A	Pseudomonadota bacterium	experimental	10.1128/mmbr.00021-08
	MGB8931407.1	MAG: benzoyl-CoA reductase subunit A	Anaeromyxobacteraceae bacterium	experimental	10.1128/mmbr.00021-08
	WP_201718298.1	benzoyl-CoA reductase subunit A	Rhodomicrobium vannielii	experimental	10.1128/aem.57.7.2069-2073.1991
bcrA_type_II	ADK83931.1	Benzoyl-CoA reductase	Desulfarculus baarsii DSM 2075	experimental	10.4056/sigs.1804310
	MBL7218318.1	MAG: 2-hydroxyacyl-CoA dehydratase	Desulfobacteraceae bacterium	experimental	10.1111/1462-2920.14784
	MCB2185914.1	MAG: 2-hydroxyacyl-CoA dehydratase family protein	Deltaproteobacteria bacterium	experimental	10.1111/1462-2920.14784
	MFH1975376.1	MAG: 2-hydroxyacyl-CoA dehydratase family protein	Pseudomonadota bacterium	experimental	10.1111/1462-2920.14784
	MBC8179279.1	MAG: 2-hydroxyacyl-CoA dehydratase, partial	Deltaproteobacteria bacterium	experimental	10.1111/1462-2920.14784
