## Supplemental file 2 for "BTEXgenie: A curated and user-friendly tool for profile HMM-based substrate-specific annotation of BTEX degradation genes"

### Sheet: BTEXgenie_supplemental_2
HMM names	Pathway Name	Class	Pfam ID	Pfam Names	KEGG ID	KEGG Names		eggNOG Categories
tmoA_tbuA1_touA	Toluene 3-, 4-, and o-xylene monooxygenases	Aerobic	PF02332,PF04663	Phenol_Hydrox,Phenol_monoox	K15760	tmo/tbu/tou		COG1775	Benzoyl-CoA reductase
tmoB_tbuU_touB	Toluene 3-, 4-, and o-xylene monooxygenases	Aerobic			K15761	tmo/tbu/tou		COG1882	Pyruvate-formate lyase
tmoC_tbuB_touC	Toluene 3-, 4-, and o-xylene monooxygenases	Aerobic			K15762	tmo/tbu/tou		COG2368,COG3805,COG3485	Aromatic ring-cleaving dioxygenase
tmoD_tbuV_touD	Toluene 3-, 4-, and o-xylene monooxygenases	Aerobic			K15763	tmo/tbu/tou		COG2514	Catechol-2,3-dioxygenase
tmoE_tbuA2	Toluene 3-, 4-, and o-xylene monooxygenases	Aerobic			K15764	tmo/tbu/tou		COG4638,COG5517	Phenylpropionate dioxygenase subunits
tmoF_tbuC_touF	Toluene 3-, 4-, and o-xylene monooxygenases	Aerobic			K15765	tmo/tbu/tou		COG0243	Anaerobic selenocysteine-containing dehydrogenase
todA	Toluene/Benzene Dioxygenase	Aerobic			K18090	tod
todB	Toluene/Benzene Dioxygenase	Aerobic			K18089	tod
todC1_bedC1	Toluene/Benzene Dioxygenase	Aerobic	PF00848	Ring_hydroxyl_A	K03268	tod
todC2_bedC2	Toluene/Benzene Dioxygenase	Aerobic	PF00866	Ring_hydroxyl_B	K16268	tod
todD	Toluene/Benzene Dioxygenase	Aerobic			K16269	tod
tomA1	Toluene 2-Monooxygenase	Aerobic	PF02332,PF04663	Phenol_Hydrox,Phenol_monoox	K16243	tom
tomA2	Toluene 2-Monooxygenase	Aerobic			K16244	tom
tomA3	Toluene 2-Monooxygenase	Aerobic			K16242	tom
tomA4	Toluene 2-Monooxygenase	Aerobic			K16245	tom
tomA5	Toluene 2-Monooxygenase	Aerobic			K16246	tom
bssA	Benzylsuccinate Synthase	Anaerobic	PF02901,PF01228	PFL-like,Gly_radical	K07540	bss
bssB	Benzylsuccinate Synthase	Anaerobic	PF18512	BssB_TutG	K07540	bss
xylA	Xylene Monooxygenase	Aerobic			K15758	xyl
xylM	Xylene Monooxygenase	Aerobic	PF00487	FA_desaturase	K15757	xyl
edoA1	Ethylbenzene Dioxygenase Edo	Aerobic	PF00848	Ring_hydroxyl_A	K14748	etb/ndo
edoA2	Ethylbenzene Dioxygenase Edo	Aerobic			K14749	etb/ndo
ndoB	Ethylbenzene/Naphthalene Dioxygenase Ndo	Aerobic	PF00848	Ring_hydroxyl_A	K14580	etb/ndo
catA	Catechol 1,2 dioxygenase	Aerobic	PF09459	Dioxygenase_C	K03381	c12d
xylE	Catechol 2,3 dioxygenase	Aerobic	PF09459	Glyoxalase	K00446	c23d
ebdA	Ethylbenzene Dehydrogenase	Anaerobic			K10700	ebd
ebdB	Ethylbenzene Dehydrogenase	Anaerobic			K17048	ebd
ebdC	Ethylbenzene Dehydrogenase	Anaerobic	PF09459	EB_dh	K17049	ebd
bcrA_type_I	Benzoyl-CoA Reductase Type I	Anaerobic	PF01869	BcrAD_BadFG_ATPase_family	K04114	bcrA_type_I
bcrA_type_II	Benzoyl-CoA Reductase Type II	Anaerobic	PF06050	2-hydroxyglutaryl-CoA_dehydratase	K19515	bcrA_type_II
