## Supplemental file 3 for "BTEXgenie: A curated and user-friendly tool for profile HMM-based substrate-specific annotation of BTEX degradation genes"

### Sheet: BTEXgenie_supplemental_3
genome_id	todC1_bedC1	todC2_bedC2	todB	todA	todD	tomA1	tomA2	tomA3	tomA4	tomA5	tmoA_tbuA1_touA	tmoB_tbuU_touB	tmoC_tbuB_touC	tmoD_tbuV_touD	tmoE_tbuA2	tmoF_tbuC_touF	catA	xylE	bssA	bssB	xylA	xylM	edoA1	edoA2	ndoB	ebdA	ebdB	ebdC	bcrA_type_II	bcrA_type_I	Citations
Pseudomonas_putida_F1__GCA_000281215.1	1	1	1	1	1	NA	NA	NA	NA	NA	NA	NA	NA	NA	NA	NA	NA	NA	NA	NA	NA	NA	NA	NA	NA	0	0	0	0	0	10.1128/AEM.54.6.1498-1503.1988	10.1016/S0021-9258(18)63793-7
Pseudomonas_putida_DOT-T1E_GCA_000281215.1	1	1	1	1	1	NA	NA	NA	NA	NA	NA	NA	NA	NA	NA	NA	1	NA	NA	NA	NA	NA	NA	NA	NA	0	0	0	0	0	10.1016/S0378-1119(99)00113-4	10.1111/1751-7915.12061
Pseudomonas_veronii_1YdBTEX21	NA	NA	NA	NA	NA	NA	NA	NA	NA	NA	NA	NA	NA	NA	NA	NA	1	1	0	0	1	1	NA	NA	0	0	0	0	0	0	10.1371/journal.pone.0165850	10.1128/AEM.03026-15
Thauera_aromatica_K172	0	0	0	0	0	0	0	0	0	0	0	0	0	0	0	0	1	0	1	1	0	0	0	0	0	0	0	0	0	1	10.1007/s00203-001-0375-1	10.1046/j.1432-1327.1998.2560148.x
Acinetobacter_sp._tol_5_GCA_019702905.1	1	1	1	1	1	NA	NA	NA	NA	NA	NA	NA	NA	NA	NA	NA	NA	NA	0	0	NA	NA	NA	NA	NA	0	0	0	0	0	10.1016/j.jbiosc.2025.07.010	10.1128/MRA.00567-21
Thauera_sp._DNT-1__GCA_001310835.1	1	1	1	1	1	NA	NA	NA	NA	NA	NA	NA	NA	NA	NA	NA	NA	NA	1	1	NA	NA	NA	NA	NA	NA	NA	NA	0	0	10.1128/AEM.70.3.1385-1392.2004	10.1128/AEM.70.3.1385-1392.2004
cupriavidus_metallidurans_CH34_GCA_000196015.1	NA	NA	NA	NA	NA	1	1	1	1	1	NA	NA	NA	NA	NA	NA	1	NA	NA	NA	0	0	NA	NA	NA	0	0	0	0	0	10.3390/microorganisms10020484	10.1371/journal.pone.0010433
Halioxenophilus_aromaticivorans_KU68F__GCA_042850945.1_ASM4285094v1_genomic	NA	NA	NA	NA	NA	NA	NA	NA	NA	NA	NA	NA	NA	NA	NA	NA	NA	NA	NA	NA	1	1	NA	NA	NA	NA	NA	NA	NA	0	10.1093/femsle/fny042	10.1128/mra.00873-24
paraburkholderia_aromaticivorans_strain_BN5_pBN2	NA	NA	NA	NA	NA	NA	NA	NA	NA	NA	1	1	1	1	1	1	NA	1	NA	NA	0	0	NA	NA	NA	NA	NA	NA	NA	0	10.1038/s41598-018-36165-x	10.1099/ijsem.0.002661
pseudomonas_putida_mt2	NA	NA	NA	NA	NA	NA	NA	NA	NA	NA	NA	NA	NA	NA	NA	NA	1	0	NA	NA	0	0	NA	NA	NA	0	0	0	0	0	10.1046/j.1462-2920.2002.00305.x	10.1073/pnas.78.12.7458
Pseudomonas_sp._OX1_tou_gene_cluster_proteins	NA	NA	NA	NA	NA	NA	NA	NA	NA	NA	1	1	1	1	1	1	NA	NA	NA	NA	NA	NA	NA	NA	0	NA	NA	NA	NA	0	10.1128/AEM.64.10.3626-3632.1998	10.1128/AEM.62.10.3704-3711.1996
Geopseudomonas aromaticivorans MAP12	NA	NA	NA	NA	NA	NA	NA	NA	NA	NA	NA	NA	NA	NA	NA	NA	1	NA	NA	NA	NA	NA	NA	NA	NA	NA	NA	NA	NA	0	10.3389/fmicb.2022.929128	10.3389/fmicb.2023.1273665
Sphingobium sp. AS12	NA	NA	NA	NA	NA	NA	NA	NA	NA	NA	NA	NA	NA	NA	NA	NA	NA	1	NA	NA	NA	NA	NA	NA	NA	0	0	0	0	0	10.1021/acs.est.2c09283
Cupriavidus cauae strain PHS1	NA	NA	NA	NA	NA	NA	NA	NA	NA	NA	NA	NA	NA	NA	NA	NA	NA	1	NA	NA	NA	NA	NA	NA	NA	0	0	0	0	0	10.4014/jmb.2301.01011	10.1007/s002530100608
Pseudomonas putida NCIB 9816-4	0	0	0	0	0	0	0	0	0	0	0	0	0	0	0	0	NA	1	0	0	0	0	NA	NA	1	0	0	0	0	0	10.1016/0378-1119(93)90613-8	10.1128/jb.175.18.5877-5881.1993
Ectopseudomonas mendocina	0	0	0	0	0	NA	NA	NA	NA	NA	1	1	1	1	1	1	NA	NA	0	0	0	0	NA	NA	0	0	0	0	0	0	10.1128/jb.173.9.3010-3016.1991	10.1128/JB.173.17.5315-5327.1991
Georgfuchsia_toluolica_G5G6	0	0	0	0	0	NA	NA	NA	NA	NA	NA	NA	NA	NA	NA	NA	1	0	1	1	0	0	0	0	0	0	0	0	1	1	10.1111/j.1574-6941.2009.00778.x	10.1021/es500282t
Rhodococcus sp. DK17	0	0	0	0	0	NA	NA	NA	NA	NA	0	0	0	0	0	0	1	1	0	0	0	0	NA	NA	0	0	0	0	0	0	10.1128/AEM.68.7.3270-3278.2002	10.1128/AEM.70.12.7086-7092.2004
Azoarcus sp. DN11	NA	NA	NA	NA	NA	NA	NA	NA	NA	NA	NA	NA	NA	NA	NA	NA	NA	NA	1	1	NA	NA	0	0	NA	NA	NA	NA	NA	0	10.1021/es062842p	10.1128/MRA.01699-18
burkholderia vietnamiensis g4	0	0	NA	NA	NA	1	1	1	1	1	NA	NA	NA	NA	NA	NA	NA	NA	0	0	NA	NA	NA	NA	NA	0	0	0	0	0	10.1021/bi00043a012	10.1128/aem.63.4.1606-1609.1997
Aromatoleum aromaticum EbN1	0	0	NA	NA	NA	0	0	0	0	0	0	0	0	0	0	0	0	0	1	1	0	0	1	1	0	1	1	1	0	1	10.1007/s00203-004-0742-9	10.1016/j.str.2006.07.001
azoarcus_sp._dd4	NA	NA	NA	NA	NA	NA	NA	NA	NA	NA	1	1	1	1	1	1	NA	NA	0	0	NA	NA	NA	NA	NA	NA	NA	NA	NA	0	10.1128/AEM.01163-20	10.1128/MRA.00775-19
Bacillus_subtilis	0	0	0	0	0	0	0	0	0	0	0	0	0	0	0	0	0	0	0	0	0	0	0	0	0	0	0	0	0	0	10.1038/36786	10.1074/jbc.M703759200
Escherichia_coli_str._K-12	0	0	0	0	0	0	0	0	0	0	0	0	0	0	0	0	0	0	0	0	0	0	0	0	0	0	0	0	0	0	10.1126/science.277.5331.1453	10.1038/msb4100155
Staphylococcus_aureus	0	0	0	0	0	0	0	0	0	0	0	0	0	0	0	0	0	0	0	0	0	0	0	0	0	0	0	0	0	0	10.1016/S0140-6736(00)04403-2	10.1186/1471-2180-5-8
pseudomonas_putida_s12	0	0	0	0	0	0	0	0	0	0	0	0	0	0	0	0	1	0	0	0	NA	NA	NA	NA	NA	0	0	0	0	0	10.1016/j.jbiotec.2015.02.027	10.3389/fmicb.2022.1001472
pseudoxanthomonas_spadix_bd_a59	0	0	0	0	0	0	0	0	0	0	1	1	1	1	1	1	0	1	0	0	1	1	0	0	1	0	0	0	0	0	10.1128/AEM.02809-12	10.1128/JB.06436-11
Acinetobacter_baylyi_ADP1	NA	NA	NA	NA	NA	NA	NA	NA	NA	NA	NA	NA	NA	NA	NA	NA	1	NA	NA	NA	NA	NA	NA	NA	NA	0	0	0	0	0	10.1093/nar/gkh910	10.1099/mic.0.2008/016907-0
Bradyrhizobium_diazoefficiens_USDA110	NA	NA	NA	NA	NA	NA	NA	NA	NA	NA	NA	NA	NA	NA	NA	NA	0	NA	NA	NA	NA	NA	NA	NA	NA	0	0	0	0	0	10.1093/dnares/9.6.189	10.1093/dnares/9.6.225
Clostridium_botulinum_A_ATCC 3502	NA	NA	NA	NA	NA	NA	NA	NA	NA	NA	NA	NA	NA	NA	NA	NA	0	NA	NA	NA	NA	NA	NA	NA	NA	0	0	0	0	0	10.1101/gr.6282807	10.1371/journal.pone.0176944
Corynebacterium_glutamicum_ATCC_13032	NA	NA	NA	NA	NA	NA	NA	NA	NA	NA	NA	NA	NA	NA	NA	NA	0	NA	NA	NA	NA	NA	NA	NA	NA	0	0	0	0	0	10.1016/S0168-1656(03)00154-8	10.3389/fmicb.2021.750206
Lactiplantibacillus_plantarum_WCFS1	NA	NA	NA	NA	NA	NA	NA	NA	NA	NA	NA	NA	NA	NA	NA	NA	0	NA	NA	NA	NA	NA	NA	NA	NA	0	0	0	0	0	10.1073/pnas.0337704100	10.1128/AEM.71.11.7253-7262.2005
Paraburkholderia_xenovorans_LB400	NA	NA	NA	NA	NA	NA	NA	NA	NA	NA	NA	NA	NA	NA	NA	NA	1	NA	NA	NA	NA	NA	NA	NA	NA	0	0	0	0	0	10.1073/pnas.0606924103	10.1371/journal.pone.0017583
Pseudomonas_aeruginosa_PAO1	NA	NA	NA	NA	NA	NA	NA	NA	NA	NA	NA	NA	NA	NA	NA	NA	1	NA	NA	NA	NA	NA	NA	NA	NA	0	0	0	0	0	10.1038/35023079	10.1128/JB.01583-07
Pseudomonas_chlororaphis_PA23	NA	NA	NA	NA	NA	NA	NA	NA	NA	NA	NA	NA	NA	NA	NA	NA	1	NA	NA	NA	NA	NA	NA	NA	NA	0	0	0	0	0	10.1128/genomeA.00689-14	10.1186/s12864-017-3848-6
Pseudomonas_putida_KT2440	NA	NA	NA	NA	NA	NA	NA	NA	NA	NA	NA	NA	NA	NA	NA	NA	1	NA	NA	NA	NA	NA	NA	NA	NA	0	0	0	0	0	10.1046/j.1462-2920.2002.00366.x	10.1186/1752-0509-2-79
Rhodococcus_jostii_RHA1	NA	NA	NA	NA	NA	NA	NA	NA	NA	NA	NA	NA	NA	NA	NA	NA	1	NA	NA	NA	NA	NA	1	1	NA	0	0	0	0	0	10.1073/pnas.0607048103	10.1002/bit.22952
Stutzerimonas_frequens_GOMA	NA	NA	NA	NA	NA	NA	NA	NA	NA	NA	NA	NA	NA	NA	NA	NA	1	NA	NA	NA	NA	NA	NA	NA	NA	NA	NA	NA	NA	0	10.3389/fmicb.2020.01100	10.3389/fmars.2021.625477
Aromatoleum_bremense_PbN1T	NA	NA	NA	NA	NA	NA	NA	NA	NA	NA	NA	NA	NA	NA	NA	NA	NA	NA	0	0	NA	NA	NA	NA	NA	1	1	1	0	0	10.1159/000513167	10.1007/BF00381782
Aromatoleum_petrolei_ToN1	NA	NA	NA	NA	NA	NA	NA	NA	NA	NA	NA	NA	NA	NA	NA	NA	NA	NA	1	1	NA	NA	NA	NA	NA	NA	NA	NA	0	1	10.1159/000513167	10.1007/BF00381782
Azoarcus_sp._CIB	NA	NA	NA	NA	NA	NA	NA	NA	NA	NA	NA	NA	NA	NA	NA	NA	NA	NA	1	1	NA	NA	NA	NA	NA	NA	NA	NA	0	1	10.1371/journal.pone.0110771	10.1128/JB.186.17.5762-5774.2004
Desulfatibacillum_aliphaticivorans_strain_AK-01	NA	NA	NA	NA	NA	NA	NA	NA	NA	NA	NA	NA	NA	NA	NA	NA	NA	NA	0	0	NA	NA	NA	NA	NA	0	0	0	0	0	10.1111/j.1462-2920.2011.02516.x
Desulfobacula_toluolica_Tol2	NA	NA	NA	NA	NA	NA	NA	NA	NA	NA	NA	NA	NA	NA	NA	NA	NA	NA	1	1	NA	NA	NA	NA	NA	0	0	0	1	0	10.1111/j.1462-2920.2012.02885.x	10.1111/j.1462-2920.2012.02885.x
Desulfoglaeba_alkanexedens_ALDC	NA	NA	NA	NA	NA	NA	NA	NA	NA	NA	NA	NA	NA	NA	NA	NA	NA	NA	0	0	NA	NA	NA	NA	NA	0	0	0	0	0	10.1128/MRA.00119-20	10.1099/ijs.0.64398-0
Geobacter_metallireducens_GS-15	NA	NA	NA	NA	NA	NA	NA	NA	NA	NA	NA	NA	NA	NA	NA	NA	NA	NA	1	1	NA	NA	NA	NA	NA	0	0	0	1	0	10.1023/A:1020454831407	10.1186/1471-2164-8-180
Magnetospirillum_sp._15-1	NA	NA	NA	NA	NA	NA	NA	NA	NA	NA	NA	NA	NA	NA	NA	NA	NA	NA	1	1	NA	NA	NA	NA	NA	0	0	0	NA	0	10.1371/journal.pone.0174750	10.3390/microorganisms8050681
Smithella_sp._SCADC	NA	NA	NA	NA	NA	NA	NA	NA	NA	NA	NA	NA	NA	NA	NA	NA	NA	NA	0	0	NA	NA	NA	NA	NA	0	0	0	NA	0	10.1128/genomeA.01085-14	10.1038/ismej.2014.87
Halalkalibacterium_ligniniphilum_L1	NA	NA	NA	NA	NA	NA	NA	NA	NA	NA	NA	NA	NA	NA	NA	NA	NA	1	NA	NA	NA	NA	NA	NA	NA	NA	NA	NA	NA	0	10.1186/s13068-017-0735-y	10.1099/ijs.0.058610-0
Pseudomonas_putida_plasmid_pWW0	NA	NA	NA	NA	NA	NA	NA	NA	NA	NA	NA	NA	NA	NA	NA	NA	NA	1	NA	NA	1	1	NA	NA	NA	NA	NA	NA	NA	0	10.1046/j.1462-2920.2002.00305.x	10.1128/JB.171.9.5048-5055.1989
Delftia_tsuruhatensis_ULwDis3	NA	NA	NA	NA	NA	NA	NA	NA	NA	NA	NA	NA	NA	NA	NA	NA	NA	NA	NA	NA	NA	NA	NA	NA	1	0	0	0	0	0	10.3390/microorganisms11041092	10.3390/microorganisms11041092
Herbaspirillum_sp._RV1423	NA	NA	NA	NA	NA	NA	NA	NA	NA	NA	NA	NA	NA	NA	NA	NA	NA	NA	NA	NA	NA	NA	NA	NA	1	0	0	0	0	0	10.1128/genomeA.00188-14	10.1128/genomeA.00188-14
Polaromonas_naphthalenivorans_CJ2	NA	NA	NA	NA	NA	NA	NA	NA	NA	NA	NA	NA	NA	NA	NA	NA	NA	NA	NA	NA	NA	NA	NA	NA	1	0	0	0	0	0	10.1128/AEM.72.2.1086-1095.2006	10.1111/j.1462-2920.2009.01947.x
Pseudomonas_putida_strain_G7	NA	NA	NA	NA	NA	NA	NA	NA	NA	NA	NA	NA	NA	NA	NA	NA	NA	NA	NA	NA	NA	NA	NA	NA	1	0	0	0	0	0	10.1016/0378-1119(93)90613-8	10.1128/mra.00394-22
Pseudomonas_stutzeri_CCUG_29243	NA	NA	NA	NA	NA	NA	NA	NA	NA	NA	NA	NA	NA	NA	NA	NA	NA	NA	NA	NA	NA	NA	NA	NA	1	0	0	0	0	0	10.1128/JB.01753-12	10.1016/S0378-1119(99)00241-3
Desulfosarcina_cetonica_JCM12296	0	0	0	0	0	0	0	0	0	0	0	0	0	0	0	0	0	0	1	1	0	0	0	0	0	0	0	0	1	0	10.1111/1462-2920.14784	10.1111/1462-2920.14681
Desulfoscipio_gibsoniae_DSM7213	0	0	0	0	0	0	0	0	0	0	0	0	0	0	0	0	0	0	1	1	0	0	0	0	0	0	0	0	1	0	10.4056/sigs.5209235	10.1099/00207713-49-4-1801
Aromatoleum_tolulyticum_ATCC51758	NA	NA	NA	NA	NA	NA	NA	NA	NA	NA	NA	NA	NA	NA	NA	NA	NA	NA	1	1	NA	NA	NA	NA	NA	0	0	0	0	1	10.1099/00207713-45-3-500	10.1128/AEM.62.3.964-973.1996
