## Supplemental file 4 for "BTEXgenie: A curated and user-friendly tool for profile HMM-based substrate-specific annotation of BTEX degradation genes"

### Sheet: BTEXgenie_supplemental_4
Isolation Source	Site Description	Additional Site Information	Project ID	Sequence ID	Citation
Hydrocarbon Enriched Consortium, Qinghai	BTEX/Hydrocarbon enriched consortium	Qinghai lake (QL.T2.1)	PRJNA660264	SRR26115688	Jia et al., 2024	10.1128/mra.00107-24
		Qinghai lake (QL.T2)		SRR26115692
		Qinghai lake (QL.T3)		SRR26115693
		Qinghai lake (QL.T5)		SRR26115689
		Qinghai lake (QL.T6)		SRR26115690
Hydrocarbon Enriched Consortium, Xinjiang	Karamay oilfield in Xinjiang Uygur Autonomous Region, China		PRJNA895942	SRR22106465	Wu et al., 2023	10.1186/s13568-023-01541-y
Wastewater, Netherlands (p4-p7)	Heavily hydrocarbon-contaminated park groundwater from Utrecht, Netherlands (historic gas plant with heavy soil and groundwater contamination)		PRJNA816463	SRR18331972	Hauptfeld et al., 2022	10.1016/j.watres.2022.118767
				SRR18331978
				SRR18331981
				SRR18331986
Deep water, South China sea	Deep sea microbial samples from South China Sea (1000m-11000m depth)			SRR35232943
				SRR32696354
Oil contaminated soil, India	Crude oil contaminated soil samples		PRJNA491236	SRR7897066	Das et al., 2021	10.1016/j.scitotenv.2020.143777
				SRR7897067
				SRR7897069
				SRR7897070
				SRR7897071
				SRR7897072
Oil Reservoir, Jiangsu	Jiangsu (China) oil reservoir		PRJNA378566	SRR5352268	Liu et al., 2018	10.1186/s40168-017-0392-1
				SRR5352269
				SRR5352271
				SRR5352272
				SRR5352273
Hydrocarbon Enriched Consortium, Germany	Crude oil seepage point at an oil field in Wietze, Germany		PRJNA612814	SRR11310428	Eze, 2021	10.3390/genes12010098
				SRR11310429
				SRR11310430
				SRR11310431
Wastewater, Netherlands (p1-p3)	Heavily hydrocarbon-contaminated park groundwater from Utrecht, Netherlands (historic gas plant with heavy soil and groundwater contamination)		PRJNA816463	SRR18331970	Hauptfeld et al., 2022	10.1016/j.watres.2022.118767
				SRR18331971
				SRR18331989
Wellhead, Gulf of Mexico	Water column and sediments near wellheads in the Gulf of Mexico 1 year after Deepwater Horizon oil rig accident		PRJNA288120	SRR2090067	Yergeau et al., 2015	10.1128/AEM.01470-15
				SRR2090070
				SRR2090073
				SRR2090076
				SRR2090079
				SRR2090082
				SRR2090085
Oil Reservoir, Qinghai	Crude oil from Qinghai oil field in china		PRJNA251580	SRR1375011	Nie et al.,2016	10.3389/fmicb.2016.01254
Deep water, Gulf of Mexico	Seawater samples from Gulf of Mexico		PRJNA336904	SRR4027946	Howe et al., 2024	10.1128/aem.01224-24
				SRR4027947
				SRR4027973
				SRR4027974
Oil Reservoir, Alaska	North slope oil fields in Alaska (ranging from 1128m to 2743m below the surface)	Metagenome K2	PRJNA278302	SRR1976948	Hu et al., 2016	10.1128/mbio.01669-15
				SRR1977249
				SRR1977304
				SRR1977357
				SRR1977365
Cold seep sediments	Scotian deep seep		PRJNA598277	SRR14865926	Dong et al., 2020	10.1038/s41467-020-19648-2
				SRR14865927
				SRR14865928
Hydrothermal Iron Mat, Mid-Atlantic Ridge	Rainbow hydrothermal vent field on the Mid Atlantic Ridge.			Gp0295819_3300023440	McAllister et al., 2020	10.1128/msystems.00553-19
	Hydrothermal Fe-rich mat microbial community from Rainbow Site, Mid-Atlantic Ridge, Atlantic Ocean - 664-SC8			Gp0295820_3300023442
Landfill, Ontario	samples from 1 landfill impacted grounwater well, 3 composite leachate cistern, 2 leachate wells from Ontario, Canada.		Gs0127567	3300014203	Sauk et al., 2022	10.1038/s43705-022-00141-4
				3300014205
				3300014206
				3300014204
				3300015214
				3300014208
Coal tar contaminated groundwater, NY	Groundwater microbial communities from coal-tar-waste-contaminated well in S. Glens Falls, New York, USA		Gs0069861	3300000574	Wilhelm et al., 2018	10.1111/1462-2920.14309
				3300001338
				3300001380
				3300027054
				3300027815
